# Shared and distinct responses of human and murine alveolar macrophages and monocyte-derived macrophages to *Mycobacterium tuberculosis*

**DOI:** 10.1101/2025.02.28.640814

**Authors:** Kimberly A Dill-McFarland, Glenna Peterson, Pamelia N. Lim, Shawn Skerrett, Thomas R Hawn, Alissa C. Rothchild, Monica Campo

## Abstract

Macrophages serve as important sites of bacterial replication and host immune response during *Mycobacterium tuberculosis* (Mtb) infection with distinct roles for alveolar macrophages (AMs) early in infection and monocyte-derived (MDMs) during later stages of disease. Here, we leverage data from human and mouse models to perform a cross-species analysis of macrophage responses to Mtb infection. Overall, we find that both subsets of human and murine macrophages mount a strong interferon response to Mtb infection. However, AM across both species do not generate as strong a pro-inflammatory response as human MDMs or murine bone marrow-derived macrophages (BMDMs), as characterized by TNFA signaling and inflammatory response pathways. Interestingly, AMs from mice that were previously vaccinated with BCG (scBCG) or from a model of contained TB (coMtb) had Mtb responses that were more similar to human AMs than control mice. We also identify species-specific pathways altered by infection differently in mouse and human macrophages, specifically in pathways related to cholesterol in AMs as well as MYC targets and Hedgehog signaling in MDMs/BMDMs. Lastly, to investigate downstream effects of the macrophage interferon responses, we examine macrophage expression of IL-10, an immunosuppressive cytokine induced by Type I Interferons, and c-Maf, a transcription factor required for IL-10 expression in myeloid cells. We find that c-Maf and IL-10 have significantly lower expression in AMs compared to MDMs in both humans and mice, suggesting one possible mechanism by which AMs mount a stronger interferon response following Mtb infection. Overall, these results highlight the dynamics of innate myeloid responses over the course of Mtb infection and the benefit of a combined analysis across species to reveal conserved and unique responses.
