## Supplemental Table 1 and 2 for "Shared and distinct responses of human and murine alveolar macrophages and monocyte-derived macrophages to *Mycobacterium tuberculosis*": TableS1_linear_models.xlsx

### Sheet: Human AM Mtb-Media
foldChange

### Sheet: Human MDM Mtb-Media
foldChange

### Sheet: Murine AM coMtb Mtb-Media
foldChange

### Sheet: Murine AM scBCG Mtb-Media
foldChange

### Sheet: Murine AM control Mtb-Media
foldChange

### Sheet: Murine BMDM Mtb-Media
foldChange

### Sheet: Human Media MDM-AM
foldChange

### Sheet: Human Mtb MDM-AM
foldChange

### Sheet: Murine Media BMDM-AMcontrol
foldChange

### Sheet: Murine Mtb BMDM-AMcontrol
foldChange
